# Neratinib, a clinical drug against breast cancer, protects against atherosclerosis via ASK1 inhibition

**DOI:** 10.1101/2024.11.05.622073

**Authors:** Fanshun Zhang, Yanjun Yin, Zhihua Wang, Xiumei Wu, Danielle Kamato, Jianping Weng, Suowen Xu

## Abstract

Atherosclerosis commences with endothelial dysfunction and the retention of cholesterol within the vessel wall, followed by a chronic inflammatory response. Cholesterol-lowering strategies (such as statins and PCSK9 inhibitors) are primarily used for treating patients with atherosclerotic cardiovascular diseases, but leaving the therapeutic dilemma of residual inflammatory risk. To address this challenge, we employed Connectivity Map (CMap) screening for inflammation mechanism-based anti-atherosclerotic compounds using perturbational datasets obtained from TNFα and IL-1β-stimulated human endothelial cells. This screening process allow us to identify Neratinib, a clinical drug against breast cancer, as the hit compound with potential anti-inflammatory actions in endothelial cells. Further studies reveal that Neratinib inhibited endothelial cell inflammation elicited by three different pro-inflammatory stimuli (TNFα, IL-1β and LPS). Intriguingly, the anti-inflammatory effect of Neratinib was independent of its classical target HER2/ERBB2 inhibition. Mechanistically, Neratinib directly binds ASK1 and suppresses ASK1 activation. In both male and female *Ldlr*^−/−^ mice, treatment with Neratinib decreased the plaque area, reduced the necrotic core size and mitigated macrophage infiltration to stabilize plaques. Lastly, we observed that Neratinib, in conjunction with the use of Rosuvastatin (a standard lipid-lowering drug), led to a reduction in serum lipids, and produced synergistic anti-atherosclerotic effects. Olink proteomics study suggested that combination treatment alleviated inflammation-related cytokines/chemokines in the serum from *Ldlr*^−/−^ mice. Taken together, these findings support the concept that Neratinib could be tested for its potential as a “repurposed” drug for vascular inflammation and atherosclerosis, thereby streamlining efforts to translate preclinical discoveries to clinical testing in humans.

**One Sentence Summary:** Neratinib protects against atherosclerosis by reducing endothelial inflammation via ASK1 inhibition
