## Supplement Table 4 for "Neratinib, a clinical drug against breast cancer, protects against atherosclerosis via ASK1 inhibition"

### Sheet: qPCR
drug	item 1	item 2	item 3	item 4	item 5	item 6	item 7	item 8	item 9	item 10	item 11	item 12	item 13	均秩
-	-	1	1	1	1	1	1	1	1	1	1	1	1	1
Drug 1	1	7	8	11	16	11	9	16	5	21	18	18	19	13.25
Drug 2	2	16	22	12	13	23	21	5	12	6	8	10	9	13.0833
Drug 3	3	22	18	14	22	21	14	11	21	12	9	12	15	15.9167
Drug 4	4	20	3	6	23	20	22	19	7	15	23	13	21	16
Drug 5	5	25	13	20	17	15	20	4	20	18	5	17	18	16
Drug 6	6	8	24	19	11	7	10	17	14	19	10	4	8	12.5833
Drug 7	7	6	14	24	8	9	13	18	24	13	19	23	14	15.4167
Drug 8	8	4	19	22	6	17	23	15	19	24	13	19	22	16.9167
Drug 9	9	18	2	17	21	5	18	10	11	3	16	9	4	11.1667
Drug 10	10	21	5	25	25	14	25	24	16	4	22	20	5	17.1667
Drug 11	11	17	6	16	20	12	16	14	18	10	17	8	10	13.6667
Drug 12	12	24	4	5	2	2	2	12	9	8	2	2	3	6.25
Drug 13	13	15	12	13	10	3	4	13	8	9	11	5	13	9.66667
Drug 14	14	12	15	18	19	22	12	8	17	11	14	11	16	14.5833
Drug 16	16	11	9	23	12	16	19	20	23	14	21	21	23	17.6667
Drug 17	17	9	10	2	14	19	8	6	2	5	7	15	7	8.66667
Drug 18	18	10	25	3	15	24	17	7	22	7	6	25	11	14.3333
Drug 19	19	23	16	4	7	6	6	3	6	2	3	16	2	7.83333
Drug 20	20	19	17	9	24	25	24	9	15	20	12	24	24	18.5
Drug 21	21	3	7	15	4	4	3	21	10	22	15	7	17	10.6667
Drug 22	22	13	20	8	9	8	11	2	4	23	4	6	20	10.6667
Drug 23	23	2	23	7	3	18	5	25	13	25	25	14	25	15.4167
Drug 24	24	5	21	10	5	10	7	22	3	17	24	3	12	11.5833
+	+	14	11	21	18	13	15	23	25	16	20	22	6	17

### Sheet: WB
	TNF						IL-1
	ICAM1			VCAM1			ICAM1			VCAM1			秩的均
drug	item 1	item 2	item 3	item 4	item 5	item 6	item 7	item 8	item 9	item 10	item 11	item 12
1	12	15	18	11	11	17	15	9	18	17	9	11	13.5833
2	11	20	14	16	22	12	21	16	22	19	15	20	17.3333
3	3	4	5	4	2	4	12	3	14	5	2	2	5
4	2	2	2	2	3	3	2	2	5	6	4	3	3
5	4	11	23	9	14	19	22	21	24	24	17	26	17.8333
6	8	7	20	15	10	18	13	8	23	16	11	24	14.4167
7	5	5	8	6	6	7	17	4	21	20	6	9	9.5
8	7	10	11	10	9	8	11	10	25	18	10	25	12.8333
9	9	3	3	7	5	2	9	5	11	4	3	5	5.5
10	6	6	7	8	7	6	20	13	26	13	8	14	11.1667
11	16	21	25	17	15	23	16	17	15	11	16	16	17.3333
12	10	8	15	3	4	9	10	11	9	2	5	6	7.66667
13	14	17	16	14	13	21	14	15	10	9	18	18	14.9167
14	22	22	21	20	21	20	6	20	13	12	21	21	18.25
15	24	23	24	23	19	24	3	24	12	8	23	23	19.1667
16	23	19	22	24	23	22	7	18	6	14	25	22	18.75
17	21	24	19	21	20	11	5	26	7	7	24	19	17
18	26	25	26	25	25	26	8	19	4	10	22	10	18.8333
19	20	26	17	18	17	16	24	25	3	25	20	7	18.1667
20	25	18	6	26	26	25	4	22	1	22	26	13	17.8333
21	17	14	9	5	8	5	25	14	17	3	7	4	10.6667
22	15	9	10	12	12	10	23	12	19	23	13	15	14.4167
23	19	12	13	19	18	15	18	6	16	21	12	12	15.0833
24	18	13	4	22	24	14	26	7	8	26	14	8	15.3333
-	1	1	1	1	1	1	1	1	2	1	1	1	1.08333
+	13	16	12	13	16	13	19	23	20	15	19	17	16.3333

### Sheet: Sheet3
																									均秩
drug	item 1	item 2	item 3	item 4	item 5	item 6	item 7	item 8	item 9	item 10	item 11	item 12	item 13	item 14	item 15	item 16	item 17	item 18	item 19	item 20	item 21	item 22	item 23	item 24
15													24	23	24	23	19	24	3	24	12	8	23	23	19.1667
16	11	9	23	12	16	19	20	23	14	21	21	23	23	19	22	24	23	22	7	18	6	14	25	22	18.2083
20	19	17	9	24	25	24	9	15	20	12	24	24	25	18	6	26	26	25	4	22	1	22	26	13	18.1667
5	25	13	20	17	15	20	4	20	18	5	17	18	4	11	23	9	14	19	22	21	24	24	17	26	16.9167
+	14	11	21	18	13	15	23	25	16	20	22	6	13	16	12	13	16	13	19	23	20	15	19	17	16.6667
18	10	25	3	15	24	17	7	22	7	6	25	11	26	25	26	25	25	26	8	19	4	10	22	10	16.5833
14	12	15	18	19	22	12	8	17	11	14	11	16	22	22	21	20	21	20	6	20	13	12	21	21	16.4167
11	17	6	16	20	12	16	14	18	10	17	8	10	16	21	25	17	15	23	16	17	15	11	16	16	15.5
23	2	23	7	3	18	5	25	13	25	25	14	25	19	12	13	19	18	15	18	6	16	21	12	12	15.25
2	16	22	12	13	23	21	5	12	6	8	10	9	11	20	14	16	22	12	21	16	22	19	15	20	15.2083
8	4	19	22	6	17	23	15	19	24	13	19	22	7	10	11	10	9	8	11	10	25	18	10	25	14.875
10	21	5	25	25	14	25	24	16	4	22	20	5	6	6	7	8	7	6	20	13	26	13	8	14	14.1667
6	8	24	19	11	7	10	17	14	19	10	4	8	8	7	20	15	10	18	13	8	23	16	11	24	13.5
24	5	21	10	5	10	7	22	3	17	24	3	12	18	13	4	22	24	14	26	7	8	26	14	8	13.4583
1	7	8	11	16	11	9	16	5	21	18	18	19	12	15	18	11	11	17	15	9	18	17	9	11	13.4167
19	23	16	4	7	6	6	3	6	2	3	16	2	20	26	17	18	17	16	24	25	3	25	20	7	13
17	9	10	2	14	19	8	6	2	5	7	15	7	21	24	19	21	20	11	5	26	7	7	24	19	12.8333
22	13	20	8	9	8	11	2	4	23	4	6	20	15	9	10	12	12	10	23	12	19	23	13	15	12.5417
7	6	14	24	8	9	13	18	24	13	19	23	14	5	5	8	6	6	7	17	4	21	20	6	9	12.4583
13	15	12	13	10	3	4	13	8	9	11	5	13	14	17	16	14	13	21	14	15	10	9	18	18	12.2917
21	3	7	15	4	4	3	21	10	22	15	7	17	17	14	9	5	8	5	25	14	17	3	7	4	10.6667
3	22	18	14	22	21	14	11	21	12	9	12	15	3	4	5	4	2	4	12	3	14	5	2	2	10.4583
4	20	3	6	23	20	22	19	7	15	23	13	21	2	2	2	2	3	3	2	2	5	6	4	3	9.5
9	18	2	17	21	5	18	10	11	3	16	9	4	9	3	3	7	5	2	9	5	11	4	3	5	8.33333
12	24	4	5	2	2	2	12	9	8	2	2	3	10	8	15	3	4	9	10	11	9	2	5	6	6.95833
-	1	1	1	1	1	1	1	1	1	1	1	1	1	1	1	1	1	1	1	1	2	1	1	1	1.04167
15	16	20	5	+	18	14	11	23	2	8	10	6	24	1	19	17	22	7	13	21	3	4	9	12	-
	11	19	25	14	10	12	17	2	16	4	21	8	5	7	23	9	13	6	15	3	22	20	18	24	1
	9	17	13	11	25	15	6	23	22	19	5	24	21	8	16	10	20	14	12	7	18	3	2	4	1
	23	9	20	21	3	18	16	7	12	22	25	19	10	11	4	2	8	24	13	15	14	6	17	5	1
	12	24	17	18	15	19	20	3	13	6	25	11	5	16	7	14	9	8	10	4	22	23	21	2	1
	16	25	15	13	24	22	12	18	23	17	14	7	10	11	6	19	8	9	3	4	21	20	5	2	1
	19	24	20	15	17	12	16	5	21	23	25	10	7	9	6	8	11	13	4	3	14	22	18	2	1
	20	9	4	23	7	8	14	25	5	15	24	17	22	16	3	6	2	18	13	21	11	19	10	12	1
	23	15	20	25	22	17	18	13	12	19	16	14	3	5	6	2	4	24	8	10	21	7	11	9	1
	14	20	18	16	7	11	10	25	6	24	4	19	17	21	2	5	23	13	9	22	12	15	3	8	1
	21	12	5	20	6	14	17	25	8	13	22	10	24	18	3	7	4	19	11	15	9	23	16	2	1
	21	24	17	22	25	11	8	14	10	19	20	4	3	18	16	15	6	23	5	7	12	13	9	2	1
	23	24	18	6	11	16	10	25	9	22	5	8	12	19	2	7	20	14	13	17	15	21	4	3	1
24	23	25	4	13	26	22	16	19	11	7	6	8	18	12	20	21	15	5	14	17	3	2	9	10	1
23	19	18	11	16	25	22	21	12	20	10	6	7	13	15	26	24	9	5	17	14	4	2	3	8	1
24	22	6	23	12	26	21	25	13	14	11	7	20	4	18	17	19	10	8	16	9	5	2	3	15	1
23	24	26	9	13	25	20	17	19	16	10	8	15	22	11	18	21	12	6	14	5	4	2	7	3	1
19	23	26	14	16	25	21	15	18	22	9	7	10	24	11	17	20	12	6	13	8	2	3	5	4	1
24	22	25	19	13	26	20	23	15	12	8	6	18	14	17	16	11	10	7	21	5	4	3	2	9	1
3	7	4	22	19	8	6	16	18	21	11	20	13	26	15	24	5	23	17	14	25	12	2	9	10	1
24	18	22	21	23	19	20	17	6	16	10	13	8	7	9	25	26	12	4	15	14	3	2	5	11	1
12	6	1	24	20	4	13	15	16	22	25	26	23	8	18	3	7	19	21	10	17	14	5	11	9	2
8	14	22	24	15	10	12	11	21	19	18	13	16	26	17	25	7	23	20	9	3	5	6	4	2	1
23	25	26	17	19	22	21	16	12	15	10	8	11	14	9	20	24	13	6	18	7	2	4	3	5	1
23	22	13	26	17	10	21	16	12	20	25	14	24	8	11	7	19	15	9	18	4	2	3	5	6	1
