## Supplement Table 5 for "Neratinib, a clinical drug against breast cancer, protects against atherosclerosis via ASK1 inhibition"

### Sheet: Quantified Data
s2352	Olink NPX Signature 1.12.1
Quantified data
Panel	Olink Target 48 Mouse Cytokine(v.934001)	Olink Target 48 Mouse Cytokine(v.934001)	Olink Target 48 Mouse Cytokine(v.934001)	Olink Target 48 Mouse Cytokine(v.934001)	Olink Target 48 Mouse Cytokine(v.934001)	Olink Target 48 Mouse Cytokine(v.934001)	Olink Target 48 Mouse Cytokine(v.934001)	Olink Target 48 Mouse Cytokine(v.934001)	Olink Target 48 Mouse Cytokine(v.934001)	Olink Target 48 Mouse Cytokine(v.934001)	Olink Target 48 Mouse Cytokine(v.934001)	Olink Target 48 Mouse Cytokine(v.934001)	Olink Target 48 Mouse Cytokine(v.934001)	Olink Target 48 Mouse Cytokine(v.934001)	Olink Target 48 Mouse Cytokine(v.934001)	Olink Target 48 Mouse Cytokine(v.934001)	Olink Target 48 Mouse Cytokine(v.934001)	Olink Target 48 Mouse Cytokine(v.934001)	Olink Target 48 Mouse Cytokine(v.934001)	Olink Target 48 Mouse Cytokine(v.934001)	Olink Target 48 Mouse Cytokine(v.934001)	Olink Target 48 Mouse Cytokine(v.934001)	Olink Target 48 Mouse Cytokine(v.934001)	Olink Target 48 Mouse Cytokine(v.934001)	Olink Target 48 Mouse Cytokine(v.934001)	Olink Target 48 Mouse Cytokine(v.934001)	Olink Target 48 Mouse Cytokine(v.934001)	Olink Target 48 Mouse Cytokine(v.934001)	Olink Target 48 Mouse Cytokine(v.934001)	Olink Target 48 Mouse Cytokine(v.934001)	Olink Target 48 Mouse Cytokine(v.934001)	Olink Target 48 Mouse Cytokine(v.934001)	Olink Target 48 Mouse Cytokine(v.934001)	Olink Target 48 Mouse Cytokine(v.934001)	Olink Target 48 Mouse Cytokine(v.934001)	Olink Target 48 Mouse Cytokine(v.934001)	Olink Target 48 Mouse Cytokine(v.934001)	Olink Target 48 Mouse Cytokine(v.934001)	Olink Target 48 Mouse Cytokine(v.934001)	Olink Target 48 Mouse Cytokine(v.934001)	Olink Target 48 Mouse Cytokine(v.934001)	Olink Target 48 Mouse Cytokine(v.934001)	Olink Target 48 Mouse Cytokine(v.934001)	Olink Target 48 Mouse Cytokine(v.934001)	Olink Target 48 Mouse Cytokine(v.934001)
Assay	Cxcl1	Il4	Il6	Fgf21	Il21	Csf3	Il33	Il9	Cxcl2	Csf1	Ctla4	Ifng	Cxcl11	Ccl5	Il17a	Pdcd1lg2	Il1b	Il7	Ccl17	Cd274	Hgf	Il17f	Il31	Ccl2	Tnf	Il22	Il10	Ccl12	Ccl4	Il1a	Ifnl2	Il3	Cxcl12	Ccl22	Il12a_Il12b	Ccl11	Ifna2	Csf2	Il5	Cxcl9	Il16	Il2	Il27	Plate ID	QC Warning
Uniprot ID	P12850	P07750	P08505	Q9JJN1	Q9ES17	P09920	Q8BVZ5	P15247	P10889	P07141	P09793	P01580	Q9JHH5	P30882	Q62386	Q9WUL5	P10749	P10168	Q9WUZ6	Q9EP73	Q08048	Q7TNI7	Q6EAL8	P10148	P06804	Q9JJY9	P18893	Q62401	P14097	P01582	Q4VK74	P01586	P40224	O88430	P43431_P43432	P48298	P01573	P01587	P04401	P18340	O54824	P04351	Q8K3I6
OlinkID	OID06166	OID06167	OID06168	OID06169	OID06170	OID06171	OID06173	OID06174	OID06175	OID06176	OID06177	OID06178	OID06180	OID06181	OID06182	OID06183	OID06184	OID06186	OID06187	OID06188	OID06189	OID06190	OID06191	OID06192	OID06193	OID06196	OID06197	OID06198	OID06199	OID06200	OID06201	OID06202	OID06203	OID06204	OID06205	OID06206	OID06207	OID06208	OID06209	OID06210	OID06211	OID06212	OID06213
Unit	pg/mL	pg/mL	pg/mL	pg/mL	pg/mL	pg/mL	pg/mL	pg/mL	pg/mL	pg/mL	pg/mL	pg/mL	pg/mL	pg/mL	pg/mL	pg/mL	pg/mL	pg/mL	pg/mL	pg/mL	pg/mL	pg/mL	pg/mL	pg/mL	pg/mL	pg/mL	pg/mL	pg/mL	pg/mL	pg/mL	pg/mL	pg/mL	pg/mL	pg/mL	pg/mL	pg/mL	pg/mL	pg/mL	pg/mL	pg/mL	pg/mL	pg/mL	pg/mL
A46	64.7417	0.2343	177.955	7989.2	0.79108	53.099	5.42797	1.04787	7.03759	5850.32	0.72259	0.53726	0.23639	60.4566	3.68328	3071.74	3.96795	2.52938	320.165	198.712	8720.87	41.7143	NaN	977.562	34.0725	48.6962	19.9432	280.634	43.9793	20.5284	0.35168	0.14595	NaN	1009.5	0.41772	564.817	0.33902	0.15449	0.2188	180.987	13266.3	3.20776	5.95715	1243189138	Pass
A47	113.813	0.17775	312.154	1797.75	NaN	296.683	5.71442	2.54725	2.55396	7659.82	0.43939	1.0457	0.16275	69.3169	2.1642	2313.03	1.33029	2.19956	224.345	183.21	6770.34	15.3612	0.65954	1470.43	21.0492	28.0637	16.1889	535.892	55.9208	20.179	0.45337	0.18858	NaN	655.334	0.50115	687.467	0.38194	0.05137	1.80146	205.104	7656.13	2.93782	11.8835	1243189138	Pass
A48	170.088	0.28835	197.522	472.719	NaN	1454.49	7.08332	1.86067	5.97546	5887.73	0.64229	0.77822	0.14273	170.196	3.08929	2755.32	1.3266	1.25531	353.153	160.968	16439.5	23.2886	NaN	2334.23	19.1917	24.7401	18.2592	524.688	50.743	28.8403	0.35556	0.35497	8.37443	1033.07	0.96042	204.771	0.27911	0.12318	2.35156	160.148	4953.46	2.79316	10.232	1243189138	Pass
A49	42.9346	0.24568	75.5307	1620.93	0.17309	81.782	11.8192	0.43442	2.10481	5746.12	0.58989	0.31721	0.15482	83.3471	2.48041	2032.87	0.6467	1.81529	335.337	137.543	11233.6	21.1824	NaN	1188.22	32.0528	21.1704	10.4805	348.838	50.8326	55.77	0.2419	0.26329	NaN	922.918	9.08511	866.84	0.28448	0.10962	0.27397	164.286	5425.24	3.15971	7.52242	1243189138	Pass
A50	63.1339	0.191	53.969	3083.82	1.73956	179.853	7.69302	0.61306	5.48003	6318.58	0.83209	0.92039	0.21559	236.267	3.40591	2935.69	1.06842	1.87601	543.74	170.217	20369	32.1823	NaN	1855.9	35.7829	38.0229	22.2091	419.614	64.769	45.0454	0.57524	0.23597	NaN	1476.75	1.76242	958.94	0.28452	0.10778	0.20675	212.639	6320.93	3.42709	9.29985	1243189138	Pass
A57	126.633	0.18536	335.521	> ULOQ	6.39093	44.5376	14.5982	0.86479	5.66572	6695.12	0.72692	0.26337	0.78041	179.865	1.30617	2141.89	5.134	6.7411	472.588	242.766	> ULOQ	14.9707	1.56847	4081.19	29.9475	4.27389	33.9472	358.755	79.6133	104.129	0.50515	0.29829	72.9024	1839.51	0.70991	680.736	0.19624	0.47887	0.53286	184.689	8968.07	4.01195	5.00637	1243189138	Pass
A58	105.677	0.29017	143.254	> ULOQ	10.6273	63.2442	8.10456	1.50462	5.32441	6614.14	0.55996	0.37826	1.16253	106.348	2.83835	2549.39	3.0461	9.46514	390.666	177.574	> ULOQ	0.26168	3.05523	4243.67	21.7886	13.1697	11.1969	303.7	93.4229	32.2046	0.18677	0.3375	138.163	1185.12	1.71304	459.045	0.30293	0.70049	0.41259	300.934	17115.2	5.03191	6.55595	1243189138	Pass
A59	104.27	0.15298	105.954	> ULOQ	1.36588	247.705	8.12794	27.2048	8.84797	6683.99	0.86124	0.88368	0.36288	114.361	3.73846	2617.48	2.71206	3.47566	220.727	152.678	12721.9	14.5082	0.69291	2999.48	28.3928	15.0303	25.1153	521.683	97.6471	33.8231	0.37864	0.14885	3.67423	972.316	1.56374	374.615	0.28704	0.22114	2.2647	428.364	20022.3	2.85497	10.2138	1243189138	Pass
A60	100.703	0.30013	155.342	> ULOQ	NaN	361.163	6.25787	3.47048	6.76717	6427.81	0.72824	1.58526	0.13858	144.065	4.5502	2768.19	1.20452	1.43133	422.296	171.522	19465.2	15.4406	NaN	2360.85	18.0692	13.8134	19.0784	584.911	64.6535	24.8403	0.53062	0.18062	2.79761	1283.2	2.23795	590.317	0.44613	0.13076	1.07586	227.625	7077.14	2.56225	9.44546	1243189138	Pass
A61	244.275	0.14182	219.191	1372.63	NaN	526.297	6.00022	2.62062	3.89645	6457.29	0.69649	2.94068	0.0659	102.726	2.86036	2195.86	1.42235	0.96184	190.539	228.28	8446.97	23.1376	NaN	1715.28	30.0066	34.6041	26.2706	907.924	51.0788	19.4996	0.4395	0.37979	NaN	1193.08	1.28375	852.25	0.58128	0.09551	1.22151	286.226	7057.25	2.77221	15.2075	1243189138	Pass
A62	250.889	0.51189	518.713	6696.18	3.85127	470.098	10.1654	0.52332	4.35486	6626.53	0.61627	0.33559	0.54597	75.3	0.68174	2239.94	0.97335	4.9977	163.105	159.343	7594.97	8.50045	0.74799	1888.42	26.9469	4.35584	26.131	596.486	57.2074	18.9095	0.58317	0.26282	176.847	588.06	3.56757	373.319	0.24151	0.34107	0.33925	271.129	10815.3	1.58273	5.93429	1243189138	Pass
A63	100.493	0.97575	39.9656	> ULOQ	4.59635	110.116	4.09987	0.81432	8.6119	5935.67	0.56823	0.33097	0.61561	102.294	1.78331	2440.2	2.94755	5.52341	210.436	179.929	21004.9	26.3164	0.98047	4717.86	21.8605	14.7972	25.3766	381.985	134.304	44.8674	0.47526	0.41577	44.5384	849.737	0.56268	476.243	0.26839	0.38222	0.46793	238.993	23287.9	1.98329	10.7356	1243189138	Pass
A65	65.9174	0.19434	216.223	1864.02	0.60231	165.055	7.13326	1.86656	2.54336	6137.85	0.40178	1.04841	0.21239	99.7249	1.97692	1819.59	1.14116	2.84917	298.154	118.511	14406.8	21.3394	NaN	1196.03	13.9295	20.4483	20.5079	509.401	48.2339	19.627	1.56076	0.17151	NaN	943.065	0.88648	627.283	0.22126	0.24535	0.36019	253.482	6108.8	2.05297	9.08536	1243189138	Pass
A71	52.1004	0.11048	35.7419	899.321	0.57162	109.229	7.80446	0.58917	4.62896	5049.43	0.69834	0.5985	0.16689	81.1268	1.26867	2141.1	2.04626	1.22607	275.962	112.929	11717.1	9.52592	NaN	1396.32	25.9282	6.76896	31.2682	351.427	63.7401	32.2731	0.50962	0.13666	NaN	724.089	0.07779	658.904	0.14603	0.06321	0.30493	137.279	8847.94	1.55939	5.29518	1243189138	Pass
A72	151.801	0.23378	128.522	2913.05	0.75044	364.492	5.60134	1.47133	9.52251	5223.77	1.03101	1.06345	0.15515	131.623	7.01353	2662.54	1.45908	2.03307	480.679	151.824	20075.7	23.9236	NaN	2134.96	30.3486	15.8733	24.3436	423.865	75.6269	37.8994	0.66225	0.22394	NaN	1181.58	0.80374	827.214	0.35448	0.20132	0.62881	196.296	5216.45	3.33154	10.3845	1243189138	Pass
A73	106.201	0.10353	71.423	1547.04	4.20838	584.765	14.2084	2.75862	2.96466	4756.3	0.74283	1.74154	0.31609	79.734	1.36229	2510.95	1.18368	3.19283	181.145	107.826	12329.5	17.1491	0.11323	1525.84	14.3395	17.9638	19.2393	454.766	39.4059	19.3751	0.41727	0.25144	NaN	961.126	0.73616	530.706	0.38024	0.20332	0.97638	139.054	5755.8	2.35319	6.36585	1243189138	Pass
A74	95.2299	0.13056	101.904	279.133	NaN	254.16	7.67053	1.23657	1.67795	4434.11	0.49925	1.69153	0.11859	93.8465	1.27853	1970.23	1.74563	1.48072	314.683	139.489	12205	12.3242	NaN	2126.12	21.1709	17.2699	28.9914	532.235	50.7761	20.8258	0.5956	0.31573	NaN	1132.02	0.17767	659.456	0.40022	0.0804	0.60299	237.77	6269.82	3.2736	12.1559	1243189138	Pass
A75	57.7917	0.09063	207.593	579.159	0.08627	388.323	9.05264	2.4928	0.81867	6609.15	0.50673	4.02401	0.14039	93.2165	3.11114	2215.77	1.79269	1.68367	367.57	153.503	11609	13.755	NaN	1731.28	21.7162	33.9117	27.3877	685.605	37.3297	14.4273	0.83379	0.24034	0.98454	1243.4	0.34146	724.768	0.4728	0.16904	0.93324	243.066	7795.43	3.68189	14.0898	1243189138	Pass
Sample Control 1	5.0324	85.7914	715.158	56.0789	575.169	32.3309	58.2022	5.69908	0.54815	633.583	17.1543	52.2103	131.592	166.206	146.857	55.1446	46.1044	232.268	497.948	122.4	51.359	46.06	161.945	59.7559	186.255	45.0468	160.282	62.8848	10.4873	205.043	43.6363	143.765	2770.6	44.3069	61.4067	177.543	15.0085	63.1406	72.685	52.4328	330.718	217.382	185.829	1243189138	Pass
Sample Control 2	5.20241	87.1896	751.463	57.9184	559.995	32.98	60.0605	5.91731	0.58961	665.079	17.2365	53.5212	133.773	128.609	148.846	57.1631	47.4171	238.347	525.615	127.653	53.8476	47.2555	147.283	61.6629	185.52	45.6036	158.133	62.8839	10.1267	202.993	43.7879	147.454	2726.15	43.9707	61.206	179.906	15.3638	63.515	72.2916	52.4449	341.903	215.802	178.654	1243189138	Pass
Sample Control 3	5.06161	85.8753	722.003	57.7558	553.64	32.3627	58.9462	5.97063	0.55735	628.863	16.6013	52.3316	128.066	131.368	148.642	56.8143	45.6553	226.904	504.525	112.335	49.6963	47.3967	147.992	60.0249	177.897	44.3424	150.721	62.4461	11.2604	193.069	41.5086	139.759	2534.87	41.7732	60.3408	164.865	15.1029	60.9625	69.2067	51.9067	326.42	206.536	182.106	1243189138	Pass
Assay warning	Pass	Pass	Pass	Pass	Pass	Pass	Pass	Pass	Pass	Pass	Pass	Pass	Pass	Pass	Pass	Pass	Pass	Pass	Pass	Pass	Pass	Pass	Pass	Pass	Pass	Pass	Pass	Pass	Pass	Pass	Pass	Pass	Pass	Pass	Pass	Pass	Pass	Pass	Pass	Pass	Pass	Pass	Pass	1243189138
Lowest quantifiable level	0.0582571	0.314932	2.87169	0.224041	46.9529	0.720611	1.12329	0.126812	0.0570014	58.6231	0.111728	0.133339	0.709029	6.03517	0.0523874	2.29409	0.317957	3.44526	53.0273	7.80069	0.432181	0.749053	2.1938	0.255318	2.50123	0.736552	0.445252	1.96542	0.900481	0.400165	0.120446	0.458144	252.048	0.056616	0.435806	2.71009	0.0205535	0.274684	0.0706417	0.228179	11.9407	0.77027	3.17728	1243189138
PlateLOD	NaN	0.0679073	1.84487	0.209432	4.28496	NaN	NaN	0.0244528	NaN	18.6923	0.020012	0.0206856	0.145709	3.55164	0.0100882	0.126497	0.115575	0.832459	22.5326	0.186045	0.0329419	NaN	0.744803	0.0590013	1.41586	0.26978	0.0268063	NaN	0.210924	0.271671	0.0254151	0.00976311	NaN	0.00927673	0.0404069	0.0179636	0.0104634	0.107222	0.0286919	0.0162198	0.91399	0.264649	0.391445	1243189138
LLOQ	0.0582571	0.314932	2.87169	0.224041	46.9529	0.720611	1.12329	0.126812	0.0570014	58.6231	0.111728	0.133339	0.709029	6.03517	0.0523874	2.29409	0.317957	3.44526	53.0273	7.80069	0.432181	0.749053	2.1938	0.255318	2.50123	0.736552	0.445252	1.96542	0.900481	0.400165	0.120446	0.458144	252.048	0.056616	0.435806	2.71009	0.0205535	0.274684	0.0706417	0.228179	11.9407	0.77027	3.17728
ULOQ	1326.02	3520.98	40619.6	8612.47	210540	9594.95	13907.2	3346.96	219.784	94670.3	9774.2	8985.64	3560.81	3895.81	9812.91	26011.6	9679.25	37415.8	15188.4	14189.8	36826.1	9190.66	76124.8	8829.92	3536.49	3306.45	5714.43	9310.45	527.145	11980.1	3583.12	35451.8	70946.8	9078.73	14869.2	71766.2	3400.09	9263.01	1399.9	9340.73	24808.7	9249.58	35792.8
Missing Data freq.	0	0.73171	0	0.17073	0.92683	0	0	0	0	0	0	0	0.87805	0	0	0	0	0.78049	0	0	0.04878	0.02439	0.85366	0	0	0	0	0	0	0	0	0.92683	0.90244	0	0.14634	0	0	0.7561	0	0	0	0	0
Normalization	Calibrator Normalized	Calibrator Normalized	Calibrator Normalized	Calibrator Normalized	Calibrator Normalized	Calibrator Normalized	Calibrator Normalized	Calibrator Normalized	Calibrator Normalized	Calibrator Normalized	Calibrator Normalized	Calibrator Normalized	Calibrator Normalized	Calibrator Normalized	Calibrator Normalized	Calibrator Normalized	Calibrator Normalized	Calibrator Normalized	Calibrator Normalized	Calibrator Normalized	Calibrator Normalized	Calibrator Normalized	Calibrator Normalized	Calibrator Normalized	Calibrator Normalized	Calibrator Normalized	Calibrator Normalized	Calibrator Normalized	Calibrator Normalized	Calibrator Normalized	Calibrator Normalized	Calibrator Normalized	Calibrator Normalized	Calibrator Normalized	Calibrator Normalized	Calibrator Normalized	Calibrator Normalized	Calibrator Normalized	Calibrator Normalized	Calibrator Normalized	Calibrator Normalized	Calibrator Normalized	Calibrator Normalized
