## Supplement Table 6 for "Neratinib, a clinical drug against breast cancer, protects against atherosclerosis via ASK1 inhibition"

### Sheet: KD
X	Y		Req vs C_X	Req vs C_Y
0	0.0012		0	0
1.95312e-07	2.20973		3.13313e-09	0.0437809
3.90625e-07	5.22342		6.26627e-09	0.0873842
7.8125e-07	7.26831		9.3994e-09	0.130811
1.5625e-06	10.0129		1.25325e-08	0.174062
3.125e-06	14.8302		1.56657e-08	0.217139
			1.87988e-08	0.260042
			2.19319e-08	0.302773
			2.50651e-08	0.345332
			2.81982e-08	0.387722
			3.13313e-08	0.429941
			3.44645e-08	0.471993
			3.75976e-08	0.513878
			4.07307e-08	0.555596
			4.38639e-08	0.597149
			4.6997e-08	0.638537
			5.01301e-08	0.679762
			5.32633e-08	0.720825
			5.63964e-08	0.761727		KD (M)	Rmax (RU)	offset (RU)	Chi?(RU?
			5.95295e-08	0.802468		2.115e-06			0.724
			6.26627e-08	0.843049			14.8302	0.8506
			6.57958e-08	0.883472
			6.89289e-08	0.923738
			7.20621e-08	0.963846
			7.51952e-08	1.0038
			7.83283e-08	1.0436
			8.14615e-08	1.08324
			8.45946e-08	1.12273
			8.77277e-08	1.16207
			9.08609e-08	1.20126
			9.3994e-08	1.24029
			9.71271e-08	1.27918
			1.0026e-07	1.31792
			1.03393e-07	1.35651
			1.06527e-07	1.39495
			1.0966e-07	1.43325
			1.12793e-07	1.4714
			1.15926e-07	1.50941
			1.19059e-07	1.54727
			1.22192e-07	1.58499
			1.25325e-07	1.62257
			1.28458e-07	1.66001
			1.31592e-07	1.6973
			1.34725e-07	1.73446
			1.37858e-07	1.77148
			1.40991e-07	1.80836
			1.44124e-07	1.8451
			1.47257e-07	1.8817
			1.5039e-07	1.91817
			1.53524e-07	1.95451
			1.56657e-07	1.99071
			1.5979e-07	2.02678
			1.62923e-07	2.06271
			1.66056e-07	2.09851
			1.69189e-07	2.13418
			1.72322e-07	2.16972
			1.75455e-07	2.20513
			1.78589e-07	2.24041
			1.81722e-07	2.27556
			1.84855e-07	2.31058
			1.87988e-07	2.34548
			1.91121e-07	2.38025
			1.94254e-07	2.4149
			1.97387e-07	2.44941
			2.00521e-07	2.48381
			2.03654e-07	2.51808
			2.06787e-07	2.55223
			2.0992e-07	2.58625
			2.13053e-07	2.62016
			2.16186e-07	2.65394
			2.19319e-07	2.6876
			2.22452e-07	2.72114
			2.25586e-07	2.75457
			2.28719e-07	2.78787
			2.31852e-07	2.82106
			2.34985e-07	2.85413
			2.38118e-07	2.88708
			2.41251e-07	2.91992
			2.44384e-07	2.95264
			2.47518e-07	2.98524
			2.50651e-07	3.01773
			2.53784e-07	3.05011
			2.56917e-07	3.08238
			2.6005e-07	3.11453
			2.63183e-07	3.14657
			2.66316e-07	3.1785
			2.69449e-07	3.21032
			2.72583e-07	3.24203
			2.75716e-07	3.27363
			2.78849e-07	3.30512
			2.81982e-07	3.3365
			2.85115e-07	3.36777
			2.88248e-07	3.39894
			2.91381e-07	3.43
			2.94515e-07	3.46095
			2.97648e-07	3.4918
			3.00781e-07	3.52254
			3.03914e-07	3.55318
			3.07047e-07	3.58372
			3.1018e-07	3.61415
			3.13313e-07	3.64447
			3.16446e-07	3.6747
			3.1958e-07	3.70482
			3.22713e-07	3.73484
			3.25846e-07	3.76476
			3.28979e-07	3.79458
			3.32112e-07	3.8243
			3.35245e-07	3.85393
			3.38378e-07	3.88345
			3.41512e-07	3.91287
			3.44645e-07	3.9422
			3.47778e-07	3.97142
			3.50911e-07	4.00056
			3.54044e-07	4.02959
			3.57177e-07	4.05853
			3.6031e-07	4.08737
			3.63443e-07	4.11612
			3.66577e-07	4.14477
			3.6971e-07	4.17333
			3.72843e-07	4.2018
			3.75976e-07	4.23017
			3.79109e-07	4.25845
			3.82242e-07	4.28664
			3.85375e-07	4.31473
			3.88509e-07	4.34274
			3.91642e-07	4.37065
			3.94775e-07	4.39847
			3.97908e-07	4.42621
			4.01041e-07	4.45385
			4.04174e-07	4.4814
			4.07307e-07	4.50887
			4.1044e-07	4.53624
			4.13574e-07	4.56353
			4.16707e-07	4.59073
			4.1984e-07	4.61785
			4.22973e-07	4.64488
			4.26106e-07	4.67182
			4.29239e-07	4.69867
			4.32372e-07	4.72544
			4.35506e-07	4.75213
			4.38639e-07	4.77873
			4.41772e-07	4.80524
			4.44905e-07	4.83168
			4.48038e-07	4.85803
			4.51171e-07	4.88429
			4.54304e-07	4.91047
			4.57437e-07	4.93658
			4.60571e-07	4.9626
			4.63704e-07	4.98853
			4.66837e-07	5.01439
			4.6997e-07	5.04017
			4.73103e-07	5.06586
			4.76236e-07	5.09148
			4.79369e-07	5.11701
			4.82503e-07	5.14247
			4.85636e-07	5.16785
			4.88769e-07	5.19315
			4.91902e-07	5.21837
			4.95035e-07	5.24351
			4.98168e-07	5.26858
			5.01301e-07	5.29357
			5.04434e-07	5.31848
			5.07568e-07	5.34332
			5.10701e-07	5.36808
			5.13834e-07	5.39276
			5.16967e-07	5.41737
			5.201e-07	5.44191
			5.23233e-07	5.46637
			5.26366e-07	5.49075
			5.29499e-07	5.51507
			5.32633e-07	5.5393
			5.35766e-07	5.56347
			5.38899e-07	5.58756
			5.42032e-07	5.61158
			5.45165e-07	5.63553
			5.48298e-07	5.6594
			5.51431e-07	5.68321
			5.54565e-07	5.70694
			5.57698e-07	5.7306
			5.60831e-07	5.75419
			5.63964e-07	5.77771
			5.67097e-07	5.80116
			5.7023e-07	5.82454
			5.73363e-07	5.84786
			5.76496e-07	5.8711
			5.7963e-07	5.89427
			5.82763e-07	5.91738
			5.85896e-07	5.94041
			5.89029e-07	5.96338
			5.92162e-07	5.98628
			5.95295e-07	6.00912
			5.98428e-07	6.03188
			6.01562e-07	6.05458
			6.04695e-07	6.07722
			6.07828e-07	6.09979
			6.10961e-07	6.12229
			6.14094e-07	6.14473
			6.17227e-07	6.1671
			6.2036e-07	6.1894
			6.23493e-07	6.21164
			6.26627e-07	6.23382
			6.2976e-07	6.25594
			6.32893e-07	6.27798
			6.36026e-07	6.29997
			6.39159e-07	6.32189
			6.42292e-07	6.34375
			6.45425e-07	6.36555
			6.48559e-07	6.38728
			6.51692e-07	6.40896
			6.54825e-07	6.43057
			6.57958e-07	6.45211
			6.61091e-07	6.4736
			6.64224e-07	6.49503
			6.67357e-07	6.51639
			6.7049e-07	6.5377
			6.73624e-07	6.55894
			6.76757e-07	6.58012
			6.7989e-07	6.60125
			6.83023e-07	6.62231
			6.86156e-07	6.64332
			6.89289e-07	6.66426
			6.92422e-07	6.68515
			6.95556e-07	6.70598
			6.98689e-07	6.72675
			7.01822e-07	6.74746
			7.04955e-07	6.76812
			7.08088e-07	6.78871
			7.11221e-07	6.80925
			7.14354e-07	6.82973
			7.17487e-07	6.85016
			7.20621e-07	6.87053
			7.23754e-07	6.89084
			7.26887e-07	6.9111
			7.3002e-07	6.9313
			7.33153e-07	6.95144
			7.36286e-07	6.97153
			7.39419e-07	6.99156
			7.42553e-07	7.01154
			7.45686e-07	7.03146
			7.48819e-07	7.05133
			7.51952e-07	7.07115
			7.55085e-07	7.09091
			7.58218e-07	7.11061
			7.61351e-07	7.13027
			7.64484e-07	7.14987
			7.67618e-07	7.16941
			7.70751e-07	7.1889
			7.73884e-07	7.20834
			7.77017e-07	7.22773
			7.8015e-07	7.24707
			7.83283e-07	7.26635
			7.86416e-07	7.28558
			7.8955e-07	7.30476
			7.92683e-07	7.32389
			7.95816e-07	7.34296
			7.98949e-07	7.36199
			8.02082e-07	7.38096
			8.05215e-07	7.39989
			8.08348e-07	7.41876
			8.11481e-07	7.43758
			8.14615e-07	7.45635
			8.17748e-07	7.47508
			8.20881e-07	7.49375
			8.24014e-07	7.51237
			8.27147e-07	7.53094
			8.3028e-07	7.54947
			8.33413e-07	7.56794
			8.36547e-07	7.58637
			8.3968e-07	7.60475
			8.42813e-07	7.62308
			8.45946e-07	7.64136
			8.49079e-07	7.65959
			8.52212e-07	7.67778
			8.55345e-07	7.69592
			8.58478e-07	7.71401
			8.61612e-07	7.73205
			8.64745e-07	7.75005
			8.67878e-07	7.768
			8.71011e-07	7.7859
			8.74144e-07	7.80376
			8.77277e-07	7.82157
			8.8041e-07	7.83933
			8.83544e-07	7.85705
			8.86677e-07	7.87472
			8.8981e-07	7.89235
			8.92943e-07	7.90993
			8.96076e-07	7.92747
			8.99209e-07	7.94496
			9.02342e-07	7.9624
			9.05475e-07	7.9798
			9.08609e-07	7.99716
			9.11742e-07	8.01447
			9.14875e-07	8.03174
			9.18008e-07	8.04896
			9.21141e-07	8.06614
			9.24274e-07	8.08328
			9.27407e-07	8.10037
			9.30541e-07	8.11742
			9.33674e-07	8.13443
			9.36807e-07	8.15139
			9.3994e-07	8.16831
			9.43073e-07	8.18519
			9.46206e-07	8.20202
			9.49339e-07	8.21882
			9.52472e-07	8.23557
			9.55606e-07	8.25227
			9.58739e-07	8.26894
			9.61872e-07	8.28557
			9.65005e-07	8.30215
			9.68138e-07	8.31869
			9.71271e-07	8.33519
			9.74404e-07	8.35165
			9.77538e-07	8.36807
			9.80671e-07	8.38444
			9.83804e-07	8.40078
			9.86937e-07	8.41707
			9.9007e-07	8.43333
			9.93203e-07	8.44954
			9.96336e-07	8.46572
			9.99469e-07	8.48185
			1.0026e-06	8.49795
			1.00574e-06	8.51401
			1.00887e-06	8.53002
			1.012e-06	8.546
			1.01514e-06	8.56194
			1.01827e-06	8.57783
			1.0214e-06	8.59369
			1.02453e-06	8.60951
			1.02767e-06	8.6253
			1.0308e-06	8.64104
			1.03393e-06	8.65674
			1.03707e-06	8.67241
			1.0402e-06	8.68804
			1.04333e-06	8.70363
			1.04647e-06	8.71918
			1.0496e-06	8.7347
			1.05273e-06	8.75018
			1.05587e-06	8.76562
			1.059e-06	8.78102
			1.06213e-06	8.79639
			1.06527e-06	8.81172
			1.0684e-06	8.82701
			1.07153e-06	8.84226
			1.07466e-06	8.85748
			1.0778e-06	8.87267
			1.08093e-06	8.88781
			1.08406e-06	8.90292
			1.0872e-06	8.918
			1.09033e-06	8.93303
			1.09346e-06	8.94804
			1.0966e-06	8.963
			1.09973e-06	8.97793
			1.10286e-06	8.99283
			1.106e-06	9.00769
			1.10913e-06	9.02251
			1.11226e-06	9.0373
			1.1154e-06	9.05206
			1.11853e-06	9.06678
			1.12166e-06	9.08146
			1.12479e-06	9.09612
			1.12793e-06	9.11073
			1.13106e-06	9.12531
			1.13419e-06	9.13986
			1.13733e-06	9.15438
			1.14046e-06	9.16886
			1.14359e-06	9.1833
			1.14673e-06	9.19771
			1.14986e-06	9.21209
			1.15299e-06	9.22644
			1.15613e-06	9.24075
			1.15926e-06	9.25503
			1.16239e-06	9.26927
			1.16553e-06	9.28349
			1.16866e-06	9.29767
			1.17179e-06	9.31181
			1.17492e-06	9.32593
			1.17806e-06	9.34001
			1.18119e-06	9.35406
			1.18432e-06	9.36808
			1.18746e-06	9.38206
			1.19059e-06	9.39601
			1.19372e-06	9.40993
			1.19686e-06	9.42382
			1.19999e-06	9.43768
			1.20312e-06	9.4515
			1.20626e-06	9.4653
			1.20939e-06	9.47906
			1.21252e-06	9.49279
			1.21566e-06	9.50649
			1.21879e-06	9.52016
			1.22192e-06	9.53379
			1.22506e-06	9.5474
			1.22819e-06	9.56098
			1.23132e-06	9.57452
			1.23445e-06	9.58803
			1.23759e-06	9.60152
			1.24072e-06	9.61497
			1.24385e-06	9.62839
			1.24699e-06	9.64179
			1.25012e-06	9.65515
			1.25325e-06	9.66848
			1.25639e-06	9.68179
			1.25952e-06	9.69506
			1.26265e-06	9.7083
			1.26579e-06	9.72151
			1.26892e-06	9.7347
			1.27205e-06	9.74785
			1.27519e-06	9.76098
			1.27832e-06	9.77408
			1.28145e-06	9.78714
			1.28458e-06	9.80018
			1.28772e-06	9.81319
			1.29085e-06	9.82617
			1.29398e-06	9.83912
			1.29712e-06	9.85204
			1.30025e-06	9.86494
			1.30338e-06	9.87781
			1.30652e-06	9.89064
			1.30965e-06	9.90345
			1.31278e-06	9.91623
			1.31592e-06	9.92899
			1.31905e-06	9.94171
			1.32218e-06	9.95441
			1.32532e-06	9.96708
			1.32845e-06	9.97972
			1.33158e-06	9.99234
			1.33471e-06	10.0049
			1.33785e-06	10.0175
			1.34098e-06	10.03
			1.34411e-06	10.0425
			1.34725e-06	10.055
			1.35038e-06	10.0674
			1.35351e-06	10.0799
			1.35665e-06	10.0923
			1.35978e-06	10.1046
			1.36291e-06	10.117
			1.36605e-06	10.1293
			1.36918e-06	10.1416
			1.37231e-06	10.1538
			1.37545e-06	10.1661
			1.37858e-06	10.1783
			1.38171e-06	10.1905
			1.38484e-06	10.2026
			1.38798e-06	10.2148
			1.39111e-06	10.2269
			1.39424e-06	10.239
			1.39738e-06	10.251
			1.40051e-06	10.263
			1.40364e-06	10.275
			1.40678e-06	10.287
			1.40991e-06	10.299
			1.41304e-06	10.3109
			1.41618e-06	10.3228
			1.41931e-06	10.3347
			1.42244e-06	10.3465
			1.42558e-06	10.3584
			1.42871e-06	10.3702
			1.43184e-06	10.3819
			1.43497e-06	10.3937
			1.43811e-06	10.4054
			1.44124e-06	10.4171
			1.44437e-06	10.4288
			1.44751e-06	10.4404
			1.45064e-06	10.4521
			1.45377e-06	10.4637
			1.45691e-06	10.4753
			1.46004e-06	10.4868
			1.46317e-06	10.4983
			1.46631e-06	10.5099
			1.46944e-06	10.5213
			1.47257e-06	10.5328
			1.47571e-06	10.5442
			1.47884e-06	10.5556
			1.48197e-06	10.567
			1.48511e-06	10.5784
			1.48824e-06	10.5897
			1.49137e-06	10.6011
			1.4945e-06	10.6124
			1.49764e-06	10.6236
			1.50077e-06	10.6349
			1.5039e-06	10.6461
			1.50704e-06	10.6573
			1.51017e-06	10.6685
			1.5133e-06	10.6796
			1.51644e-06	10.6908
			1.51957e-06	10.7019
			1.5227e-06	10.713
			1.52584e-06	10.724
			1.52897e-06	10.7351
			1.5321e-06	10.7461
			1.53524e-06	10.7571
			1.53837e-06	10.7681
			1.5415e-06	10.779
			1.54463e-06	10.7899
			1.54777e-06	10.8009
			1.5509e-06	10.8117
			1.55403e-06	10.8226
			1.55717e-06	10.8334
			1.5603e-06	10.8443
			1.56343e-06	10.8551
			1.56657e-06	10.8658
			1.5697e-06	10.8766
			1.57283e-06	10.8873
			1.57597e-06	10.898
			1.5791e-06	10.9087
			1.58223e-06	10.9194
			1.58537e-06	10.93
			1.5885e-06	10.9407
			1.59163e-06	10.9513
			1.59476e-06	10.9619
			1.5979e-06	10.9724
			1.60103e-06	10.983
			1.60416e-06	10.9935
			1.6073e-06	11.004
			1.61043e-06	11.0144
			1.61356e-06	11.0249
			1.6167e-06	11.0353
			1.61983e-06	11.0458
			1.62296e-06	11.0562
			1.6261e-06	11.0665
			1.62923e-06	11.0769
			1.63236e-06	11.0872
			1.6355e-06	11.0975
			1.63863e-06	11.1078
			1.64176e-06	11.1181
			1.64489e-06	11.1283
			1.64803e-06	11.1386
			1.65116e-06	11.1488
			1.65429e-06	11.159
			1.65743e-06	11.1691
			1.66056e-06	11.1793
			1.66369e-06	11.1894
			1.66683e-06	11.1995
			1.66996e-06	11.2096
			1.67309e-06	11.2197
			1.67623e-06	11.2298
			1.67936e-06	11.2398
			1.68249e-06	11.2498
			1.68563e-06	11.2598
			1.68876e-06	11.2698
			1.69189e-06	11.2797
			1.69503e-06	11.2897
			1.69816e-06	11.2996
			1.70129e-06	11.3095
			1.70442e-06	11.3194
			1.70756e-06	11.3292
			1.71069e-06	11.3391
			1.71382e-06	11.3489
			1.71696e-06	11.3587
			1.72009e-06	11.3685
			1.72322e-06	11.3782
			1.72636e-06	11.388
			1.72949e-06	11.3977
			1.73262e-06	11.4074
			1.73576e-06	11.4171
			1.73889e-06	11.4268
			1.74202e-06	11.4364
			1.74516e-06	11.4461
			1.74829e-06	11.4557
			1.75142e-06	11.4653
			1.75455e-06	11.4749
			1.75769e-06	11.4844
			1.76082e-06	11.494
			1.76395e-06	11.5035
			1.76709e-06	11.513
			1.77022e-06	11.5225
			1.77335e-06	11.532
			1.77649e-06	11.5414
			1.77962e-06	11.5508
			1.78275e-06	11.5603
			1.78589e-06	11.5697
			1.78902e-06	11.579
			1.79215e-06	11.5884
			1.79529e-06	11.5978
			1.79842e-06	11.6071
			1.80155e-06	11.6164
			1.80468e-06	11.6257
			1.80782e-06	11.635
			1.81095e-06	11.6442
			1.81408e-06	11.6535
			1.81722e-06	11.6627
			1.82035e-06	11.6719
			1.82348e-06	11.6811
			1.82662e-06	11.6903
			1.82975e-06	11.6994
			1.83288e-06	11.7086
			1.83602e-06	11.7177
			1.83915e-06	11.7268
			1.84228e-06	11.7359
			1.84542e-06	11.745
			1.84855e-06	11.754
			1.85168e-06	11.7631
			1.85481e-06	11.7721
			1.85795e-06	11.7811
			1.86108e-06	11.7901
			1.86421e-06	11.799
			1.86735e-06	11.808
			1.87048e-06	11.8169
			1.87361e-06	11.8259
			1.87675e-06	11.8348
			1.87988e-06	11.8437
			1.88301e-06	11.8525
			1.88615e-06	11.8614
			1.88928e-06	11.8702
			1.89241e-06	11.8791
			1.89555e-06	11.8879
			1.89868e-06	11.8967
			1.90181e-06	11.9054
			1.90494e-06	11.9142
			1.90808e-06	11.9229
			1.91121e-06	11.9317
			1.91434e-06	11.9404
			1.91748e-06	11.9491
			1.92061e-06	11.9578
			1.92374e-06	11.9664
			1.92688e-06	11.9751
			1.93001e-06	11.9837
			1.93314e-06	11.9923
			1.93628e-06	12.0009
			1.93941e-06	12.0095
			1.94254e-06	12.0181
			1.94568e-06	12.0267
			1.94881e-06	12.0352
			1.95194e-06	12.0437
			1.95508e-06	12.0522
			1.95821e-06	12.0607
			1.96134e-06	12.0692
			1.96447e-06	12.0777
			1.96761e-06	12.0861
			1.97074e-06	12.0946
			1.97387e-06	12.103
			1.97701e-06	12.1114
			1.98014e-06	12.1198
			1.98327e-06	12.1281
			1.98641e-06	12.1365
			1.98954e-06	12.1449
			1.99267e-06	12.1532
			1.99581e-06	12.1615
			1.99894e-06	12.1698
			2.00207e-06	12.1781
			2.00521e-06	12.1864
			2.00834e-06	12.1946
			2.01147e-06	12.2029
			2.0146e-06	12.2111
			2.01774e-06	12.2193
			2.02087e-06	12.2275
			2.024e-06	12.2357
			2.02714e-06	12.2439
			2.03027e-06	12.252
			2.0334e-06	12.2602
			2.03654e-06	12.2683
			2.03967e-06	12.2764
			2.0428e-06	12.2845
			2.04594e-06	12.2926
			2.04907e-06	12.3006
			2.0522e-06	12.3087
			2.05534e-06	12.3167
			2.05847e-06	12.3248
			2.0616e-06	12.3328
			2.06473e-06	12.3408
			2.06787e-06	12.3488
			2.071e-06	12.3568
			2.07413e-06	12.3647
			2.07727e-06	12.3727
			2.0804e-06	12.3806
			2.08353e-06	12.3885
			2.08667e-06	12.3964
			2.0898e-06	12.4043
			2.09293e-06	12.4122
			2.09607e-06	12.42
			2.0992e-06	12.4279
			2.10233e-06	12.4357
			2.10547e-06	12.4435
			2.1086e-06	12.4514
			2.11173e-06	12.4592
			2.11486e-06	12.4669
			2.118e-06	12.4747
			2.12113e-06	12.4825
			2.12426e-06	12.4902
			2.1274e-06	12.4979
			2.13053e-06	12.5056
			2.13366e-06	12.5134
			2.1368e-06	12.521
			2.13993e-06	12.5287
			2.14306e-06	12.5364
			2.1462e-06	12.544
			2.14933e-06	12.5517
			2.15246e-06	12.5593
			2.1556e-06	12.5669
			2.15873e-06	12.5745
			2.16186e-06	12.5821
			2.16499e-06	12.5897
			2.16813e-06	12.5972
			2.17126e-06	12.6048
			2.17439e-06	12.6123
			2.17753e-06	12.6198
			2.18066e-06	12.6273
			2.18379e-06	12.6348
			2.18693e-06	12.6423
			2.19006e-06	12.6498
			2.19319e-06	12.6572
			2.19633e-06	12.6647
			2.19946e-06	12.6721
			2.20259e-06	12.6796
			2.20573e-06	12.687
			2.20886e-06	12.6944
			2.21199e-06	12.7017
			2.21513e-06	12.7091
			2.21826e-06	12.7165
			2.22139e-06	12.7238
			2.22452e-06	12.7312
			2.22766e-06	12.7385
			2.23079e-06	12.7458
			2.23392e-06	12.7531
			2.23706e-06	12.7604
			2.24019e-06	12.7676
			2.24332e-06	12.7749
			2.24646e-06	12.7822
			2.24959e-06	12.7894
			2.25272e-06	12.7966
			2.25586e-06	12.8038
			2.25899e-06	12.811
			2.26212e-06	12.8182
			2.26526e-06	12.8254
			2.26839e-06	12.8326
			2.27152e-06	12.8397
			2.27465e-06	12.8469
			2.27779e-06	12.854
			2.28092e-06	12.8611
			2.28405e-06	12.8682
			2.28719e-06	12.8753
			2.29032e-06	12.8824
			2.29345e-06	12.8895
			2.29659e-06	12.8966
			2.29972e-06	12.9036
			2.30285e-06	12.9106
			2.30599e-06	12.9177
			2.30912e-06	12.9247
			2.31225e-06	12.9317
			2.31539e-06	12.9387
			2.31852e-06	12.9457
			2.32165e-06	12.9526
			2.32478e-06	12.9596
			2.32792e-06	12.9665
			2.33105e-06	12.9735
			2.33418e-06	12.9804
			2.33732e-06	12.9873
			2.34045e-06	12.9942
			2.34358e-06	13.0011
			2.34672e-06	13.008
			2.34985e-06	13.0149
			2.35298e-06	13.0217
			2.35612e-06	13.0286
			2.35925e-06	13.0354
			2.36238e-06	13.0422
			2.36552e-06	13.0491
			2.36865e-06	13.0559
			2.37178e-06	13.0626
			2.37491e-06	13.0694
			2.37805e-06	13.0762
			2.38118e-06	13.083
			2.38431e-06	13.0897
			2.38745e-06	13.0964
			2.39058e-06	13.1032
			2.39371e-06	13.1099
			2.39685e-06	13.1166
			2.39998e-06	13.1233
			2.40311e-06	13.13
			2.40625e-06	13.1367
			2.40938e-06	13.1433
			2.41251e-06	13.15
			2.41565e-06	13.1566
			2.41878e-06	13.1632
			2.42191e-06	13.1699
			2.42505e-06	13.1765
			2.42818e-06	13.1831
			2.43131e-06	13.1897
			2.43444e-06	13.1963
			2.43758e-06	13.2028
			2.44071e-06	13.2094
			2.44384e-06	13.2159
			2.44698e-06	13.2225
			2.45011e-06	13.229
			2.45324e-06	13.2355
			2.45638e-06	13.242
			2.45951e-06	13.2485
			2.46264e-06	13.255
			2.46578e-06	13.2615
			2.46891e-06	13.268
			2.47204e-06	13.2744
			2.47518e-06	13.2809
			2.47831e-06	13.2873
			2.48144e-06	13.2937
			2.48457e-06	13.3001
			2.48771e-06	13.3065
			2.49084e-06	13.3129
			2.49397e-06	13.3193
			2.49711e-06	13.3257
			2.50024e-06	13.3321
			2.50337e-06	13.3384
			2.50651e-06	13.3448
			2.50964e-06	13.3511
			2.51277e-06	13.3574
			2.51591e-06	13.3638
			2.51904e-06	13.3701
			2.52217e-06	13.3764
			2.52531e-06	13.3827
			2.52844e-06	13.3889
			2.53157e-06	13.3952
			2.5347e-06	13.4015
			2.53784e-06	13.4077
			2.54097e-06	13.414
			2.5441e-06	13.4202
			2.54724e-06	13.4264
			2.55037e-06	13.4326
			2.5535e-06	13.4388
			2.55664e-06	13.445
			2.55977e-06	13.4512
			2.5629e-06	13.4574
			2.56604e-06	13.4635
			2.56917e-06	13.4697
			2.5723e-06	13.4758
			2.57544e-06	13.482
			2.57857e-06	13.4881
			2.5817e-06	13.4942
			2.58483e-06	13.5003
			2.58797e-06	13.5064
			2.5911e-06	13.5125
			2.59423e-06	13.5186
			2.59737e-06	13.5247
			2.6005e-06	13.5307
			2.60363e-06	13.5368
			2.60677e-06	13.5428
			2.6099e-06	13.5489
			2.61303e-06	13.5549
			2.61617e-06	13.5609
			2.6193e-06	13.5669
			2.62243e-06	13.5729
			2.62557e-06	13.5789
			2.6287e-06	13.5849
			2.63183e-06	13.5909
			2.63496e-06	13.5968
			2.6381e-06	13.6028
			2.64123e-06	13.6087
			2.64436e-06	13.6147
			2.6475e-06	13.6206
			2.65063e-06	13.6265
			2.65376e-06	13.6324
			2.6569e-06	13.6383
			2.66003e-06	13.6442
			2.66316e-06	13.6501
			2.6663e-06	13.656
			2.66943e-06	13.6618
			2.67256e-06	13.6677
			2.6757e-06	13.6735
			2.67883e-06	13.6794
			2.68196e-06	13.6852
			2.6851e-06	13.691
			2.68823e-06	13.6968
			2.69136e-06	13.7026
			2.69449e-06	13.7084
			2.69763e-06	13.7142
			2.70076e-06	13.72
			2.70389e-06	13.7258
			2.70703e-06	13.7315
			2.71016e-06	13.7373
			2.71329e-06	13.743
			2.71643e-06	13.7488
			2.71956e-06	13.7545
			2.72269e-06	13.7602
			2.72583e-06	13.7659
			2.72896e-06	13.7716
			2.73209e-06	13.7773
			2.73523e-06	13.783
			2.73836e-06	13.7887
			2.74149e-06	13.7944
			2.74462e-06	13.8
			2.74776e-06	13.8057
			2.75089e-06	13.8113
			2.75402e-06	13.817
			2.75716e-06	13.8226
			2.76029e-06	13.8282
			2.76342e-06	13.8338
			2.76656e-06	13.8394
			2.76969e-06	13.845
			2.77282e-06	13.8506
			2.77596e-06	13.8562
			2.77909e-06	13.8618
			2.78222e-06	13.8673
			2.78536e-06	13.8729
			2.78849e-06	13.8784
			2.79162e-06	13.884
			2.79475e-06	13.8895
			2.79789e-06	13.895
			2.80102e-06	13.9005
			2.80415e-06	13.906
			2.80729e-06	13.9115
			2.81042e-06	13.917
			2.81355e-06	13.9225
			2.81669e-06	13.928
			2.81982e-06	13.9334
			2.82295e-06	13.9389
			2.82609e-06	13.9444
			2.82922e-06	13.9498
			2.83235e-06	13.9552
			2.83549e-06	13.9607
			2.83862e-06	13.9661
			2.84175e-06	13.9715
			2.84488e-06	13.9769
			2.84802e-06	13.9823
			2.85115e-06	13.9877
			2.85428e-06	13.9931
			2.85742e-06	13.9984
			2.86055e-06	14.0038
			2.86368e-06	14.0092
			2.86682e-06	14.0145
			2.86995e-06	14.0199
			2.87308e-06	14.0252
			2.87622e-06	14.0305
			2.87935e-06	14.0359
			2.88248e-06	14.0412
			2.88562e-06	14.0465
			2.88875e-06	14.0518
			2.89188e-06	14.0571
			2.89502e-06	14.0623
			2.89815e-06	14.0676
			2.90128e-06	14.0729
			2.90441e-06	14.0782
			2.90755e-06	14.0834
			2.91068e-06	14.0887
			2.91381e-06	14.0939
			2.91695e-06	14.0991
			2.92008e-06	14.1043
			2.92321e-06	14.1096
			2.92635e-06	14.1148
			2.92948e-06	14.12
			2.93261e-06	14.1252
			2.93575e-06	14.1304
			2.93888e-06	14.1355
			2.94201e-06	14.1407
			2.94515e-06	14.1459
			2.94828e-06	14.151
			2.95141e-06	14.1562
			2.95454e-06	14.1613
			2.95768e-06	14.1665
			2.96081e-06	14.1716
			2.96394e-06	14.1767
			2.96708e-06	14.1818
			2.97021e-06	14.1869
			2.97334e-06	14.192
			2.97648e-06	14.1971
			2.97961e-06	14.2022
			2.98274e-06	14.2073
			2.98588e-06	14.2124
			2.98901e-06	14.2174
			2.99214e-06	14.2225
			2.99528e-06	14.2276
			2.99841e-06	14.2326
			3.00154e-06	14.2376
			3.00467e-06	14.2427
			3.00781e-06	14.2477
			3.01094e-06	14.2527
			3.01407e-06	14.2577
			3.01721e-06	14.2627
			3.02034e-06	14.2677
			3.02347e-06	14.2727
			3.02661e-06	14.2777
			3.02974e-06	14.2827
			3.03287e-06	14.2876
			3.03601e-06	14.2926
			3.03914e-06	14.2976
			3.04227e-06	14.3025
			3.04541e-06	14.3075
			3.04854e-06	14.3124
			3.05167e-06	14.3173
			3.0548e-06	14.3222
			3.05794e-06	14.3272
			3.06107e-06	14.3321
			3.0642e-06	14.337
			3.06734e-06	14.3419
			3.07047e-06	14.3467
			3.0736e-06	14.3516
			3.07674e-06	14.3565
			3.07987e-06	14.3614
			3.083e-06	14.3662
			3.08614e-06	14.3711
			3.08927e-06	14.3759
			3.0924e-06	14.3808
			3.09554e-06	14.3856
			3.09867e-06	14.3904
			3.1018e-06	14.3953
			3.10493e-06	14.4001
			3.10807e-06	14.4049
			3.1112e-06	14.4097
			3.11433e-06	14.4145
			3.11747e-06	14.4193
			3.1206e-06	14.4241
			3.12373e-06	14.4288
			3.12687e-06	14.4336
			3.13e-06	14.4384
