## Supplement Table 7 for "Neratinib, a clinical drug against breast cancer, protects against atherosclerosis via ASK1 inhibition"

### Sheet: primary antibody
Antibody	Cat NO	Brand
GAPDH Monoclonal antibody	60004-1-Ig	Proteintech
CD54/ICAM-1 Antibody	4915S	Cell Signaling Technology
VCAM1 Rabbit pAb	381014	ZenBio
Phospho-SAPK/JNK (Thr183/Tyr185) (81E11) Rabbit mAb	4668S	Cell Signaling Technology
JNK Polyclonal antibody	24164-1-AP	Proteintech
Phospho-p38 (Tyr182) Rabbit pAb	310069	Zenbio
p38 (5A1) Mouse mAb	200782	Zenbio
Phospho-NF-κB p65 (Ser536) (93H1) Rabbit mAb	3033S	Cell Signaling Technology
NF-κB p65 (L8F6) Mouse mAb	6956S	Cell Signaling Technology
EGF Receptor (D38B1) XP® Rabbit mAb	4267T	Cell Signaling Technology
Phospho-EGF Receptor (Tyr1068) (D7A5) XP® Rabbit mAb	3777T	Cell Signaling Technology
Phospho-HER2/ErbB2 (Tyr1221/1222) (6B12) Rabbit mAb	2243T	Cell Signaling Technology
HER2/ErbB2 (D8F12) XP® Rabbit mAb	4290T	Cell Signaling Technology
Phospho-HER3/ErbB3 (Tyr1289) (D1B5) Rabbit mAb	2842T	Cell Signaling Technology
HER3/ErbB3 (D22C5) XP® Rabbit mAb	12708T	Cell Signaling Technology
Phospho-HER4/ErbB4 (Tyr1284)/EGFR (Tyr1173) (21A9) Rabbit mAb	4757T	Cell Signaling Technology
HER4/ErbB4 (111B2) Rabbit mAb	4795T	Cell Signaling Technology
Phospho-ASK1 (Thr845) Antibody	3765S	Cell Signaling Technology
Anti-ASK1 antibody [EP553Y]	AB45178	Abcam
CD68 Monoclonal Antibody	FA-11	BIORAD
smooth muscle actin Polyclonal antibody	14395-1-AP	Proteintech
