## Supplement Table 8 for "Neratinib, a clinical drug against breast cancer, protects against atherosclerosis via ASK1 inhibition"

### Sheet: primer
Primer	sequence (5' to 3')
GADPH-S(q)	GATTCCACCCATGGCAAATTC
GAPDH-AS(q)	CTGGAAGATGGTGATGGGATT
VCAM 1-S(q)	GGAGCTCTACTCATTCCCTAGA
VCAM 1-AS(q)	CTAGGAACCTTGCAGCTTACA
ICAM 1-S(q)	CCTCAGCACGTACCTCTATAAC
ICAM 1-AS(q)	GGCTTGTGTGTTCGGTTTC
CCL2-S(q)	TCATAGCAGCCACCTTCATTC
CCL2-AS(q)	CTCTGCACTGAGATCTTCCTATTG
SELE-S(q)	GTGTTGGCTAATGAAGGGAAAG
SELE-AS(q)	CGAGCAAGGGAGAGTTAGAAA
IL-6-S(q)	CACTCACCTCTTCAGAACGAAT
IL-6-AS(q)	GCTGCTTTCACACATGTTACTC
MAP3K5-S(q)	GAGAGCCTGTGCTAACGACT
MAP3K5-AS(q)	TTGATCCAGCTGAAAGAGCTGA
ERBB2-S(q)	GACCTGTTTTGGACCGGAGG
ERBB2-AS(q)	TGGGCATGTAGGAGAGGTCA
