## Supplement Table 9 for "Neratinib, a clinical drug against breast cancer, protects against atherosclerosis via ASK1 inhibition"

### Sheet: siRNA
Target gene		Sequence (5' to 3')	Sequence (3' to 5')
ERBB2	siNC	rUrUrCrUrCrCrGrArArCrGrUrGrUrCrArCrGrUTT	rArCrGrUrGrArCrArCrGrUrUrCrGrGrArGrArATT
	siRNA	rGrGrArGrUrGrUrCrUrArArGrArArCrArArArATT	rUrUrUrUrGrUrUrCrUrUrArGrArCrArCrUrCrCTT
MAP3K5	siNC	rUrUrCrUrCrCrGrArArCrGrUrGrUrCrArCrGrUTT	rArCrGrUrGrArCrArCrGrUrUrCrGrGrArGrArATT
	siRNA	rGrUrGrArCrArArUrGrUrGrUrUrGrArUrUrArATT	rUrUrArArUrCrArArCrArCrArUrUrGrUrCrArCTT
